# Longitudinal genomic surveillance of a UK intensive care unit shows a lack of patient colonisation by multi-drug resistant Gram-negative pathogens

**DOI:** 10.1101/2024.07.25.605077

**Authors:** Ann E. Snaith, Robert A. Moran, Rebecca J. Hall, Anna Casey, Liz Ratcliffe, Willem van Schaik, Tony Whitehouse, Alan McNally

## Abstract

Vulnerable patients in an intensive care unit (ICU) setting are at high risk of infection from bacteria including gut-colonising *Escherichia coli* and *Klebsiella* species. Complex ICU procedures often depend on successful antimicrobial treatment, underscoring the importance of understanding the extent of patient colonisation by multi-drug resistant organisms (MDRO) in large UK ICUs. Previous work on ICUs globally uncovered high rates of colonisation by and transmission of MDRO, but the situation in UK ICUs is less understood.

Here, we investigated the diversity and antibiotic resistance gene (ARG) carriage of bacteria present in one of the largest UK ICUs at the Queen Elizabeth Hospital Birmingham (QEHB), focussing primarily on *E. coli* as both a widespread commensal and a globally disseminated multidrug resistant pathogen. Samples were taken during highly restrictive COVID-19 control measures from May – December 2021. Whole-genome and metagenomic sequencing were used to detect and report strain level colonisation of patients, focussing on *E. coli* sequence types (STs), their colonisation dynamics, and antimicrobial resistance (AMR) gene carriage.

We found a lack of multidrug resistance (MDR) in the QEHB. Only one carbapenemase-producing organism was isolated, a *Citrobacter* carrying *bla*_KPC-2_. There was no evidence supporting the spread of this strain, and there was little evidence overall of nosocomial acquisition or circulation of colonising *E. coli*. Whilst 22 different *E. coli* STs were identified, only one strain of the pandemic ST131 lineage was isolated. This ST131 strain was non-MDR and was found to be a clade A strain, associated with low levels of antibiotic resistance. Overall, the QEHB ICU had very low levels of pandemic or MDR strains, a result which may be influenced in part by the strict COVID-19 control measures in place at the time. Employing some of these infection prevention and control measures where reasonable in all ICUs might therefore assist in maintaining low levels of nosocomial MDR.

**Impact statement:** This study contributes to current literature on the potential routes for AMR spread in a healthcare setting. This study used whole genome sequencing (WGS) to investigate at strain-level bacterial species (including *E. coli)* colonising the gut of long-stay patients in the ICU. WGS in combination with patient ward movement and prescribing information was used to assess any links or driving factors in strain acquisition and AMR spread in the ICU.

Our study gives an insight at a point in time where infection and prevention control restrictions and awareness were high due to the COVID-19 pandemic, combined with local and national travel restrictions and isolation criteria. Consequently, it provides a novel longitudinal dataset that gives a picture of colonising *E. coli* in a sheltered ICU patient population. Trends seen in this *E. coli* population are likely linked to the United Kingdom in 2021 rather than the global picture that may have been seen prior to the COVID-19 pandemic.

**Data summary:** All supporting data, code and protocols have been provided within the article or through supplementary data files. All genomic and metagenomic data are available from NCBI under BioProject accession PRJNA1136496.

All relevant metadata is provided in supplementary data files.
