## Supplementary isolate list for "Longitudinal genomic surveillance of a UK intensive care unit shows a lack of patient colonisation by multi-drug resistant Gram-negative pathogens"

### Sheet: Sheet1
Isolate	Patient	Days in ICU	Species	ST
IM1013	IMP-16	6	Escherichia coli	131
IM476	IMP-16	4	Escherichia coli	69
IM487	IMP-16	5	Escherichia coli	69
IM889	IMP-16	6	Escherichia coli	69
IM157	IMP2-10	7	Enterobacter cloacae	45
IM212	IMP2-10	8	Enterobacter cloacae	45
IM217	IMP2-10	10	Enterobacter cloacae	45
IM223	IMP2-10	9	Enterobacter cloacae	45
IM068	IMP2-10	3	Escherichia coli	1057
IM146	IMP2-10	4	Escherichia coli	1057
IM152	IMP2-10	5	Escherichia coli	1057
IM174	IMP2-10	9	Escherichia coli	1057
IM178	IMP2-10	13	Escherichia coli	1057
IM186	IMP2-10	10	Escherichia coli	1057
IM211	IMP2-10	8	Escherichia coli	1057
IM218	IMP2-10	10	Escherichia coli	1057
IM224	IMP2-10	9	Escherichia coli	1057
IM248	IMP2-10	13	Escherichia coli	1057
IM203	IMP2-13	6	Citrobacter freundii	-
IM227	IMP2-13	8	Enterobacter cloacae	1704
IM233	IMP2-13	6	Enterobacter cloacae	-
IM229	IMP2-13	8	Escherichia coli	1314
IM234	IMP2-13	6	Escherichia coli	69
IM246	IMP2-13	7	Escherichia coli	1314
IM293	IMP2-13	7	Escherichia coli	1057
IM306	IMP2-14	6	Escherichia coli	642
IM314	IMP2-14	7	Escherichia coli	2165
IM325	IMP2-14	11	Escherichia coli	642
IM336	IMP2-14	13	Escherichia coli	2165
IM342	IMP2-14	16	Escherichia coli	404
IM305	IMP2-14	6	Klebsiella aerogenes	93
IM312	IMP2-14	7	Klebsiella aerogenes	93
IM315	IMP2-14	7	Klebsiella aerogenes	93
IM324	IMP2-14	11	Klebsiella aerogenes	93
IM332	IMP2-14	11	Klebsiella aerogenes	93
IM346	IMP2-14	16	Klebsiella aerogenes	93
IM385	IMP2-19	6	Escherichia coli	744
IM391	IMP2-19	7	Escherichia coli	744
IM420	IMP2-19	14	Escherichia coli	744
IM426	IMP2-19	15	Escherichia coli	744
IM460	IMP2-19	17	Escherichia coli	744
IM470	IMP2-19	18	Escherichia coli	744
IM395	IMP2-20	5	Citrobacter freundii	307
IM402	IMP2-20	7	Citrobacter freundii	307
IM417	IMP2-20	8	Citrobacter freundii	307
IM473	IMP2-20	9	Citrobacter freundii	307
IM366	IMP2-20	5	Escherichia coli	106
IM374	IMP2-20	6	Escherichia coli	106
IM376	IMP2-20	7	Escherichia coli	106
IM407	IMP2-20	12	Escherichia coli	3594
IM454	IMP2-20	12	Escherichia coli	3594
IM367	IMP2-20	5	Klebsiella pneumoniae	20
IM373	IMP2-20	6	Klebsiella pneumoniae	20
IM375	IMP2-20	7	Klebsiella pneumoniae	20
IM444	IMP2-20	8	Klebsiella pneumoniae	20
IM450	IMP2-20	9	Klebsiella pneumoniae	20
IM508	IMP2-21	4	Enterobacter cloacae	555
IM504	IMP2-21	4	Escherichia coli	58
IM512	IMP2-21	5	Escherichia coli	2521
IM520	IMP2-21	6	Escherichia coli	2521
IM552	IMP2-21	8	Escherichia coli	2521
IM556	IMP2-21	9	Escherichia coli	2521
IM564	IMP2-21	10	Escherichia coli	2521
IM572	IMP2-21	11	Escherichia coli	58
IM687	IMP2-21	15	Escherichia coli	58
IM688	IMP2-21	16	Escherichia coli	58
IM694	IMP2-21	17	Escherichia coli	58
IM700	IMP2-21	18	Escherichia coli	58
IM708	IMP2-21	13	Escherichia coli	58
IM717	IMP2-21	24	Escherichia coli	58
IM732	IMP2-21	26	Escherichia coli	58
IM736	IMP2-21	27	Escherichia coli	58
IM741	IMP2-21	28	Escherichia coli	58
IM747	IMP2-21	31	Escherichia coli	58
IM752	IMP2-21	32	Escherichia coli	58
IM759	IMP2-21	33	Escherichia coli	58
IM762	IMP2-21	33	Escherichia coli	58
IM780	IMP2-21	43	Escherichia coli	58
IM786	IMP2-21	44	Escherichia coli	58
IM791	IMP2-21	45	Escherichia coli	58
IM799	IMP2-21	46	Escherichia coli	58
IM807	IMP2-21	50	Escherichia coli	58
IM811	IMP2-21	52	Escherichia coli	58
IM598	IMP2-23	10	Escherichia coli	73
IM616	IMP2-23	12	Escherichia coli	73
IM646	IMP2-23	11	Escherichia coli	58
IM610	IMP2-23	12	Klebsiella pneumoniae	323
IM618	IMP2-24	9	Citrobacter freundii	243
IM585	IMP2-24	9	Enterobacter cloacae	133
IM670	IMP2-24	16	Enterobacter cloacae	133
IM676	IMP2-24	13	Enterobacter cloacae	133
IM627	IMP2-24	13	Escherichia coli	10
IM632	IMP2-24	16	Escherichia coli	10
IM678	IMP2-24	16	Klebsiella oxytoca	246
IM630	IMP2-24	13	Klebsiella pneumoniae	12
IM636	IMP2-24	16	Klebsiella pneumoniae	12
IM659	IMP2-24	13	Klebsiella pneumoniae	12
IM853	IMP2-25	10	Citrobacter freundii	150
IM860	IMP2-25	9	Escherichia coli	1326
IM865	IMP2-25	8	Escherichia coli	1326
IM872	IMP2-25	7	Escherichia coli	1326
IM876	IMP2-25	6	Escherichia coli	1326
IM937	IMP2-25	13	Escherichia coli	1277
IM948	IMP2-25	17	Escherichia coli	1326
IM965	IMP2-25	24	Escherichia coli	1326
IM994	IMP2-25	18	Escherichia coli	1326
IM1090	IMP2-26	8	Escherichia coli	8371
IM1093	IMP2-26	17	Escherichia coli	69
IM1097	IMP2-26	18	Escherichia coli	69
IM1101	IMP2-26	15	Escherichia coli	69
IM1092	IMP2-26	8	Klebsiella pneumoniae	-
IM971	IMP2-29	19	Escherichia coli	141
IM974	IMP2-29	20	Escherichia coli	141
IM980	IMP2-29	20	Escherichia coli	141
IM1045	IMP2-30	5	Citrobacter freundii	911
IM1065	IMP2-30	27	Enterobacter cloacae	-
IM1049	IMP2-30	12	Escherichia coli	69
IM1051	IMP2-30	23	Escherichia coli	69
IM1056	IMP2-30	26	Escherichia coli	69
IM1061	IMP2-30	27	Escherichia coli	3672
IM1062	IMP2-30	27	Escherichia coli	69
IM1069	IMP2-30	23	Escherichia coli	3672
IM1001	IMP2-32	7	Escherichia coli	3672
IM1003	IMP2-32	7	Escherichia coli	155
IM1009	IMP2-32	17	Escherichia coli	155
IM1011	IMP2-32	17	Escherichia coli	3672
IM993	IMP2-33	7	Enterobacter cloacae	50
IM998	IMP2-33	7	Enterobacter cloacae	50
IM999	IMP2-33	7	Enterobacter cloacae	50
IM1026	IMP2-37	11	Enterobacter cloacae	50
IM1031	IMP2-37	14	Enterobacter cloacae	50
IM1071	IMP2-37	15	Enterobacter cloacae	50
IM1072	IMP2-37	16	Enterobacter cloacae	50
IM206	IMP2-5	8	Escherichia coli	73
IM209	IMP2-5	8	Escherichia coli	73
IM018	IMP2-5	8	Klebsiella oxytoca	-
IM005	IMP2-6	6	Escherichia coli	69
IM010	IMP2-6	6	Escherichia coli	227
IM016	IMP2-6	11	Escherichia coli	69
IM017	IMP2-6	12	Escherichia coli	69
IM039	IMP2-8	8	Escherichia coli	69
IM042	IMP2-8	9	Escherichia coli	69
IM050	IMP2-8	10	Escherichia coli	69
IM062	IMP2-8	17	Escherichia coli	69
IM072	IMP2-8	13	Escherichia coli	69
IM106	IMP2-8	18	Escherichia coli	69
IM114	IMP2-8	20	Escherichia coli	69
IM116	IMP2-8	21	Escherichia coli	69
IM120	IMP2-8	23	Escherichia coli	69
IM028	IMP2-9	3	Escherichia coli	1125
IM033	IMP2-9	6	Escherichia coli	1125
